# Functional evaluation of transposable elements as transcriptional enhancers in mouse embryonic and trophoblast stem cells

**DOI:** 10.1101/500322

**Authors:** Christopher D. Todd, Özgen Deniz, Miguel R. Branco

## Abstract

The recurrent invasion and expansion of transposable elements (TEs) throughout evolution brought with it a vast array of coding and non-coding sequences that can serve as substrates for natural selection. Namely, TEs are thought to have contributed to the establishment of gene regulatory networks via their *cis*-acting elements. Both the embryonic and extraembryonic lineages of the early mouse embryo are thought to have benefited from the co-option of TEs as distal enhancer elements. However, there is little to no evidence that these particular TEs play significant roles in the regulation of gene expression. Here we tested for roles of TEs as enhancers in mouse embryonic and trophoblast stem cells by combining bioinformatic analyses with genetic and epigenetic editing experiments. Epigenomic and transcriptomic data from wildtype cells suggested that a large number of TEs played a role in the establishment of highly tissue-specific gene expression programmes. Through genetic editing of individual TEs we confirmed a subset of these regulatory relationships. However, a wider survey via CRISPR interference of RLTR13D6 elements in embryonic stem cells revealed that only a minority play significant roles in gene regulation. Our results suggest that a small proportion of TEs contribute to the mouse pluripotency regulatory network, and highlight the importance of functional experiments when evaluating the role of TEs in gene regulation.
