## Supplementary Table 2 for "Functional evaluation of transposable elements as transcriptional enhancers in mouse embryonic and trophoblast stem cells"

### Sheet: Sheet1
	Experiment	Sample	Target	Accession	Source	Raw/processed
	ChIP-seq	ESC	H3K27ac	GEO: GSM1000099	ENCODE	raw
	ChIP-seq	ESC	H3K4me3	GEO: GSM769008	ENCODE	raw
	ChIP-seq	ESC	H3K9me3	GEO: GSM1000147	ENCODE	raw
	ChIP-seq	ESC	H3K4me1	GEO: GSM769009	ENCODE	raw
	ChIP-seq	ESC	H3K27me3	GEO: GSM1000089	ENCODE	raw
	ChIP-seq	ESC	Input (ESC histones)	GEO: GSM769010	ENCODE	raw
	ChIP-seq	ESC	OCT4	GEO: GSM1082340	PMID: 23582322	raw
	ChIP-seq	ESC	SOX2	GEO: GSM1082341	PMID: 23582322	raw
	ChIP-seq	ESC	NANOG	GEO: GSM1082342	PMID: 23582322	raw
	ChIP-seq	ESC	Input (ESC TFs)	GEO: GSM1082343	PMID: 23582322	raw
	ChIP-seq	ESC	PolII	GEO: GSM2027598	PMID: 27863226	raw
	ChIP-seq	ESC	P300	GEO: GSM723018	PMID: 22763441	raw
	ChIP-seq	ESC	SMC1	GEO: GSM560341, GSM560342	PMID: 20720539	raw
	ChIP-seq	ESC	SMC3	GEO: GSM560343, GSM560344	PMID: 20720539	raw
	ChIP-seq	ESC	MED1	GEO: GSM560347, GSM560348	PMID: 20720539	raw
	ChIP-seq	ESC	MED12	GEO: GSM560345, GSM560346	PMID: 20720539	raw
	ChIP-seq	ESC	NIPBL	GEO: GSM560349, GSM560350	PMID: 20720539	raw
	ChIP-seq	TSC	H3K27ac	GEO: GSM1035380,GSM1035381	PMID: 23396136	raw
	ChIP-seq	TSC	H3K4me3	GEO: GSM1035382	PMID: 23396136	raw
	ChIP-seq	TSC	H3K4me1	GEO: GSM1035385	PMID: 23396136	raw
	ChIP-seq	TSC	EOMES	GEO: GSM1035388,GSM1035389	PMID: 23396136	raw
	ChIP-seq	TSC	ELF5	GEO: GSM1035390,GSM1035391	PMID: 23396136	raw
	ChIP-seq	TSC	CDX2	GEO: GSM1035392	PMID: 23396136	raw
	ChIP-seq	TSC	Input (TSC ChIPs)	GEO: GSM1035393,GSM1035394	PMID: 23396136	raw
	ChIP-seq	ESC Dnmt WT	H3K27ac	GEO: GSM1891651	PMID: 26675734	raw
	ChIP-seq	ESC Dnmt TKO	H3K27ac	GEO: GSM1891653	PMID: 26675734	raw
	ATAC-seq	ESC	-	GEO: GSM2156965	PMID: 27309802	raw
	ATAC-seq	TSC	-	GEO: GSM2481022	PMID: 28754907	raw
	ATAC-seq	early 2-cell	-	GEO: GSM1933921, GSM1933922	PMID: 27309802	processed
	ATAC-seq	2-cell	-	GEO: GSM1933924, GSM1933925	PMID: 27309802	processed
	ATAC-seq	4-cell	-	GEO: GSM1933927, GSM1625847	PMID: 27309802	processed
	ATAC-seq	8-cell	-	GEO: GSM1933928, GSM1933929	PMID: 27309802	processed
	ATAC-seq	ICM	-	GEO: GSM1933930, GSM2156963	PMID: 27309802	processed
	ATAC-seq	Epiblast	-	GEO: GSM2229960	PMID: 28959968	raw
	ATAC-seq	Extraembryonic Ectoderm	-	GEO: GSM2229962	PMID: 28959968	raw
	Dnase-seq	ESC	-	GEO: GSM1014187	ENCODE	raw
	Dnase-seq	TSC	-	GEO: GSM967653	PMID: 23178118	raw
	DNase-seq	3T3-L1	-	ENCODE: ENCFF167ELY, ENCFF231XKI	ENCODE	processed
	DNase-seq	acute myeloid leukemia	-	ENCODE: ENCFF870OIA, ENCFF696UVU	ENCODE	processed
	DNase-seq	Adipocyte	-	ENCODE: ENCFF527BCN, ENCFF804ITP, ENCFF114FQX, ENCFF369QJB	ENCODE	processed
	DNase-seq	Brain	-	ENCODE: ENCFF220AZJ, ENCFF990DZJ, ENCFF630GRU, ENCFF402DFZ	ENCODE	processed
	DNase-seq	CD-1 c kit-/CD71+/TER199+ erythroid progenitor	-	ENCODE: ENCFF124WLD, ENCFF923WTZ	ENCODE	processed
	DNase-seq	CD-1 c kit+/CD71-/TER199- erythroid progenitor	-	ENCODE: ENCFF175EDF, ENCFF655TMK	ENCODE	processed
	DNase-seq	CD-1 c kit+/CD71+/TER199- erythroid progenitor	-	ENCODE: ENCFF025RNU, ENCFF822KIR	ENCODE	processed
	DNase-seq	CD-1 c kit+/CD71+/TER199+ erythroid progenitor	-	ENCODE: ENCFF125JPE, ENCFF410UOM	ENCODE	processed
	DNase-seq	Cerebellum	-	ENCODE: ENCFF162ZQL, ENCFF182PRJ, ENCFF580OST, ENCFF479XPS, ENCFF655ITP, ENCFF859RYK	ENCODE	processed
	DNase-seq	CH12.LX	-	ENCODE: ENCFF187JJO, ENCFF783CKM, ENCFF795ZAC, ENCFF097ZWV	ENCODE	processed
	DNase-seq	Embryo	-	ENCODE: ENCFF587BGU, ENCFF981SFB, ENCFF486HUV, ENCFF724YBB, ENCFF987KPS, ENCFF533RUZ, ENCFF265ECA, ENCFF667VND, ENCFF533BPC, ENCFF601QEV, ENCFF088CYB, ENCFF064IMM, ENCFF154OAC, ENCFF566JHT, ENCFF504WSP	ENCODE	processed
	DNase-seq	Embryonic facial prominence	-	ENCODE: ENCFF350NLA, ENCFF345VUM, ENCFF079ASN, ENCFF357ZIK, ENCFF240ESW, ENCFF223GEG, ENCFF192LOL, ENCFF443MWM, ENCFF825JFU, ENCFF184XJT	ENCODE	processed
	DNase-seq	Erythroblast	-	ENCODE: ENCFF617JUY, ENCFF662FZU, ENCFF046CLK, ENCFF899GOC, ENCFF657JSI, ENCFF945ELP, ENCFF492EGZ, ENCFF803SQJ	ENCODE	processed
	DNase-seq	Fat pad	-	ENCODE: ENCFF792VYX, ENCFF083SCF, ENCFF541WQM, ENCFF277UOV	ENCODE	processed
	DNase-seq	Forebrain	-	ENCODE: ENCFF328JAG, ENCFF291EED, ENCFF865QSC, ENCFF286OGA, ENCFF452GYG, ENCFF171IRP, ENCFF373YBY, ENCFF481SIV, ENCFF420UGL, ENCFF268VQQ	ENCODE	processed
	DNase-seq	Forelimb bud	-	ENCODE: ENCFF693MQY, ENCFF559XFF, ENCFF944NYP, ENCFF969UIF	ENCODE	processed
	DNase-seq	Gonadal fat pad	-	ENCODE: ENCFF949UBW, ENCFF576HBH, ENCFF958OKV, ENCFF848QBX	ENCODE	processed
	DNase-seq	Heart	-	ENCODE: ENCFF478XGD, ENCFF566QCE, ENCFF019KOJ	ENCODE	processed
	DNase-seq	Hindbrain	-	ENCODE: ENCFF417DGV, ENCFF891QBK, ENCFF526IVD, ENCFF280JWW, ENCFF843YBT, ENCFF452WYZ, ENCFF067BSM, ENCFF789GBS, ENCFF482MMB, ENCFF013PAN, ENCFF244NJT, ENCFF575UKF	ENCODE	processed
	DNase-seq	Hindlimb bud	-	ENCODE: ENCFF364XMO, ENCFF070ZRI, ENCFF663LBP, ENCFF406JKE	ENCODE	processed
	DNase-seq	Large intestine	-	ENCODE: ENCFF736NXR, ENCFF971VVV, ENCFF397ZZJ, ENCFF318KUB	ENCODE	processed
	DNase-seq	Limb	-	ENCODE: ENCFF807KFY, ENCFF150DHU, ENCFF844ZZK, ENCFF407MFY, ENCFF388XAM, ENCFF489XRY	ENCODE	processed
	DNase-seq	Liver	-	ENCODE: ENCFF235KRN, ENCFF964HVX, ENCFF258GVY, ENCFF854GCQ, ENCFF930AJA, ENCFF267MTA, ENCFF090SRB, ENCFF095IEZ, ENCFF654HNI	ENCODE	processed
	DNase-seq	Lung	-	ENCODE: ENCFF392QRP, ENCFF448GZK, ENCFF002OPF, ENCFF205LDB, ENCFF507OPQ, ENCFF205PNB, ENCFF163KHM	ENCODE	processed
	DNase-seq	MEL	-	ENCODE: ENCFF878PFG, ENCFF077BCM, ENCFF483JGZ, ENCFF831GMG	ENCODE	processed
	DNase-seq	MEL-GATA-1-ER	-	ENCODE: ENCFF387GHZ, ENCFF210AXO, ENCFF778XOG, ENCFF242RXB	ENCODE	processed
	DNase-seq	Mesoderm	-	ENCODE: ENCFF344WXM, ENCFF175GWF, ENCFF242CEL, ENCFF740UOA	ENCODE	processed
	DNase-seq	Midbrain	-	ENCODE: ENCFF131KXZ, ENCFF865BCX, ENCFF500ZDI, ENCFF736JJD, ENCFF865UIY, ENCFF422AKM, ENCFF741TQE, ENCFF417TTN, ENCFF535TKC, ENCFF964DTD, ENCFF085TJJ, ENCFF528LBB, ENCFF378PFF	ENCODE	processed
	DNase-seq	MN1	-	ENCODE: ENCFF802RDG, ENCFF372SML, ENCFF822MAQ, ENCFF961XEX, ENCFF502DZZ, ENCFF494WBB, ENCFF286CXP, ENCFF177TJR	ENCODE	processed
	DNase-seq	Muller cell	-	ENCODE: ENCFF723HMK, ENCFF083HTK, ENCFF233PYV, ENCFF052ABZ, ENCFF524LTS, ENCFF355ELU	ENCODE	processed
	DNase-seq	Neural tube	-	ENCODE: ENCFF945SOP, ENCFF760JNO, ENCFF871LOX, ENCFF827JHO, ENCFF939EEC, ENCFF477GJA	ENCODE	processed
	DNase-seq	Patski	-	ENCODE: ENCFF310UFU, ENCFF560QQN, ENCFF532KJO, ENCFF584OUM	ENCODE	processed
	DNase-seq	Retina	-	ENCODE: ENCFF325DAA, ENCFF468NQC, ENCFF339SZF, ENCFF535MIJ, ENCFF807WME, ENCFF454WEJ, ENCFF609EOP, ENCFF400MAG	ENCODE	processed
	DNase-seq	Skeletal muscle	-	ENCODE: ENCFF447EPF, ENCFF065USK, ENCFF093TDT, ENCFF692OCU	ENCODE	processed
	DNase-seq	Spleen	-	ENCODE: ENCFF147UIS, ENCFF268XVK, ENCFF553EPA, ENCFF057AZJ	ENCODE	processed
	DNase-seq	Stomach	-	ENCODE: ENCFF314XNP, ENCFF452RIM, ENCFF314XNP, ENCFF452RIM	ENCODE	processed
	DNase-seq	Telencephalon	-	ENCODE: ENCFF846CBV, ENCFF067MRG, ENCFF980ZUC, ENCFF092EEU, ENCFF763FOS, ENCFF187HWU	ENCODE	processed
	DNase-seq	Thymus	-	ENCODE: ENCFF686NWI, ENCFF314LAZ, ENCFF065PZG, ENCFF852SDI	ENCODE	processed
	DNase-seq	ESC Dnmt WT	-	GEO: GSM1657364, GSM1657365	PMID: 26675734	raw
	DNase-seq	ESCDnmt TKO	-	GEO: GSM1657366, GSM1657367	PMID: 26675734	raw
	ATAC-seq	ESC 2i	-	GEO: GSM2545791	PMID: 29670286	raw
	ATAC-seq	ESC Serum	-	GEO: GSM2545792	PMID: 29670286	raw
	ATAC-seq	129xCAST ESC	-	GEO: GSM1828645	PMID: 27437574	processed
	RNA-seq	ESC	-	GEO: GSM1520409	PMID: 25423963	raw
	RNA-seq	TSC	-	GEO: GSM1520415	PMID: 25423963	raw
	RNA-seq	placenta	-	ENCODE: ENCFF431MRR, ENCFF103HNG	ENCODE	processed
	RNA-seq	testis	-	ENCODE: ENCFF237ZFR, ENCFF456PSH	ENCODE	processed
	RNA-seq	ovary	-	ENCODE: ENCFF097YQV, ENCFF150ZBO	ENCODE	processed
	RNA-seq	brain	-	ENCODE: ENCFF607TTK, ENCFF147ECJ	ENCODE	processed
	RNA-seq	central nervous system	-	ENCODE: ENCFF132WJV, ENCFF469KPU, ENCFF801BWY, ENCFF547WOR, ENCFF947EZZ, ENCFF885BEJ	ENCODE	processed
	RNA-seq	cerebellum	-	ENCODE: ENCFF338FAI, ENCFF779AJZ	ENCODE	processed
	RNA-seq	cortical plate	-	ENCODE: ENCFF475MRS, ENCFF582ASL	ENCODE	processed
	RNA-seq	frontal cortex	-	ENCODE: ENCFF908DRY, ENCFF626SMB	ENCODE	processed
	RNA-seq	adrenal gland	-	ENCODE: ENCFF633PPD, ENCFF038WVC	ENCODE	processed
	RNA-seq	thymus	-	ENCODE: ENCFF543RQD, ENCFF289YEA	ENCODE	processed
	RNA-seq	mammary gland	-	ENCODE: ENCFF860DZX, ENCFF557YVD	ENCODE	processed
	RNA-seq	gonadal fat pad	-	ENCODE: ENCFF498ALO, ENCFF531MRH	ENCODE	processed
	RNA-seq	subcutaneous adipose tissue	-	ENCODE: ENCFF067NUY, ENCFF351GWJ	ENCODE	processed
	RNA-seq	colon	-	ENCODE: ENCFF954ZFS, ENCFF406TET	ENCODE	processed
	RNA-seq	duodenum	-	ENCODE: ENCFF407SSM, ENCFF811XOS	ENCODE	processed
	RNA-seq	large intestine	-	ENCODE: ENCFF959DNY, ENCFF076WXY	ENCODE	processed
	RNA-seq	small intestine	-	ENCODE: ENCFF691SYX, ENCFF166GRQ	ENCODE	processed
	RNA-seq	stomach	-	ENCODE: ENCFF066CYX, ENCFF441SOG	ENCODE	processed
	RNA-seq	urinary bladder	-	ENCODE: ENCFF156HAC, ENCFF317WEI	ENCODE	processed
	RNA-seq	heart	-	ENCODE: ENCFF929JPM, ENCFF204IFN	ENCODE	processed
	RNA-seq	kidney	-	ENCODE: ENCFF574UJS, ENCFF885WHI	ENCODE	processed
	RNA-seq	liver	-	ENCODE: ENCFF546IGW, ENCFF495TGI, ENCFF226AHV, ENCFF052TAE, ENCFF069CVL, ENCFF466VSJ, ENCFF093WUY, ENCFF793MPX	ENCODE	processed
	RNA-seq	lung	-	ENCODE: ENCFF727QHC, ENCFF918IKA	ENCODE	processed
	RNA-seq	spleen	-	ENCODE: ENCFF324HXH, ENCFF474RGU	ENCODE	processed
	RNA-seq	limb	-	ENCODE: ENCFF372QBT, ENCFF466OTM	ENCODE	processed
	RNA-seq	ESC diff. D0	-	GEO: GSM1180294, GSM1180295	PMID: 25263596	raw
	RNA-seq	ESC diff. D6	-	GEO: GSM1184611, GSM1184612	PMID: 25263596	raw
	RNA-seq	TSC diff. D0	-	ENA: SRR2895339, SRR2895340, SRR2895341, SRR2895342, SRR2895317	PMID: 26584622	raw
	RNA-seq	TSC diff. D3	-	ENA: SRR2895321, SRR2895322, SRR2895323	PMID: 26584622	raw
	RNA-seq	129xCAST ESC	-	GEO: GSM1305895	PMID: 24576422	processed
	BS-seq	ESC	-	GEO: GSM1180315, GSM1180316, GSM1180317	PMID: 25263596	processed
	TAB-seq	ESC	-	GEO: GSM1180306, GSM1180307, GSM1180308	PMID: 25263596	processed
	PCHi-C	ESC	-	ArrayExpress: E-MTAB-6585	PMID: 30305613	processed
	PCHi-C	TSC	-	ArrayExpress: E-MTAB-6585	PMID: 30305613	processed
	Hi-C	ESC	-	GEO: GSM2533818,GSM2533819,GSM2533820,GSM2533821	PMID: 29053968	processed
