## Supplementary Table 1 for "Functional evaluation of transposable elements as transcriptional enhancers in mouse embryonic and trophoblast stem cells"

### Sheet: Sheet1
	Name	Sequence
RT-qPCR primers	Atp5b_RT_F	GGCCAAGATGTCCTGCTGTT
	Atp5b_RT_R	GCTGGTAGCCTACAGCAGAAGG
	Hspcb_RT_F	GCTGGCTGAGGACAAGGAGA
	Hspcb_RT_R	CGTCGGTTAGTGGAATCTTCATG
	Epdr1_RT_F	ACGAGAGGAAAGCGCTGAT
	Epdr1_RT_R	AGGGGATCTTTGCACACTGT
	Sfrp4_RT_F	TCCAGAGGCAATAGTCACTGA
	Sfrp4_RT_R	AGGGCTCAGACGTTTACAGT
	Smarcad1_RT_F	GTCCTTCGTCACCAATTTCTCT
	Smarcad1_RT_R	TTCATTGTCTGGCGGTTCTG
	Tdrd12_RT_F	AGAAACCCAGGCAGAGTCTC
	Tdrd12_RT_R	AGGCGAGTCTGTCAAGGAAT
	Nudt19_RT_F	TCGACACCACCTTCTTCCTG
	Nudt19_RT_R	GGTGCCAGCCAGATTTCTTT
	Ankrd27_RT_F	GCGATTGAATACATCCGGCA
	Ankrd27_RT_R	CTTGAACAGGCAGTCGATGG
	Scarf2_RT_F	CTGCTGCTCTGGATGCTG
	Scarf2_RT_R	AATCCCACACTCGTCCCC
	Mapk8_RT_F	CCTGGACTGCTGAACTCTGT
	Mapk8_RT_R	TCTTCTTTCTCGTCACTTCCAGT
	Akap12_RT_F	CTACAGGAGCCAAAGGGAGA
	Akap12_RT_R	TTTGGTCTCAAGGTCCCAAC
Genotyping primers	Map3K8_F	CCAAGCTTCTCCTTCACCCT
	Map3K8_EX	TGAGGAAGGCAAAGGAGAGG
	Map3K8_WT	AAGCCCATTGTCAGCTCAAG
	Smarcad1_F	CCCACACCTGATCCTGAACT
	Smarcad1_EX	TCTGACCTTGCAGCCACTAA
	Smarcad1_WT	ACCACTCCTAGGCACAAAAGA
	Tdrd12_F	GCAACTGGGACTGGAGAGAT
	Tdrd12_EX	AAGTGTCATACATGCCAGGC
	Tdrd12_WT	CAGCTTCTGGGATGTTGGAAC
	Scarf2_F	GTTAGGTGTGCAGGCAAGAG
	Scarf2_EX	TTCCCTAAGTGTCCTGGAGG
	Scarf2_WT	CAAGGGCTTTCACACCCAAG
	Epdr1_F	AGGCAAGGCAGTAGAGTATGT
	Epdr1_EX	ATGTGGAGTGTGGAGAGCAG
	Epdr1_WT	AGGGCCTTGATCAGAACCTT
	Akap12_F	CCTGAGCCATGTTGTTGACC
	Akap12_EX	CCTGGATCCAACAAGTCATAGC
	Akap12_WT	TTCTCTCGACCGCCTAGTTC
CRISPR sgRNAs	Map3k8 5' sgRNA 1	AGGAGTGTGACTAGATTGAC
	Map3k8 5' sgRNA 2	AGTGTGCAGTATTGACAACC
	Map3k8 3' sgRNA 1	TAGGGGCTTATCTCCCCTGT
	Map3k8 3' sgRNA 2	ATGTCTCCTAGTCCCGGTGC
	Map3k8 3' sgRNA 3	TATGGCAGGGGATATTCTAC
	Smarcad1 5' sgRNA 1	TCCTTGTTGTTTAGCTTATT
	Smarcad1 5' sgRNA 2	GGATATTAGCCATGAAATAC
	Smarcad1 3' sgRNA 1	CTATCTAGGTTACTTCACTC
	Smarcad1 3' sgRNA 2	TTCTTTGGTTGAGGGATGTC
	Tdrd12 5' sgRNA 1	CAAGATCTGACGTCGTCTTC
	Tdrd12 5' sgRNA 2	ATCAAGGGTTGCAATCACCC
	Tdrd12 3' sgRNA 1	GTAAGTTCATTATGTACAGC
	Tdrd12 3' sgRNA 2	GACTTTGGACCTAACCTGAC
	Epdr1 5' sgRNA 1	TCAGAGACTTGGGAGCTACC
	Epdr1 5' sgRNA 2	CTGATAGGAGTGTTTAGCAC
	Epdr1 3' sgRNA 1	TTCTAGCAGAATTGCATTTC
	Epdr1 3' sgRNA 2	AGGAAAGTTGGTTATGTGTC
	Scarf2 5' sgRNA 1	TATATATACTACTCATCGTG
	Scarf2 5' sgRNA 2	GAGGCCAGGTAAGGATAACT
	Scarf2 5' sgRNA 3	TCTCTGGCCACCTAGGTTTT
	Scarf2 3' sgRNA 1	CTCGAGATTTACAAATGGGT
	Scarf2 3' sgRNA 2	GTATAATGCTCATCATACTC
	Scarf2 3' sgRNA 3	TACAAGCTGCACGATTTGCT
	Akap12 5' sgRNA 1	GCCTTAAGTAGCTCAATAGC
	Akap12 5' sgRNA 2	CCCTCTGGGCCACGTTCTCT
	Akap12 3' sgRNA 1	GGTTTAGGTTTCCTGGACGG
	Akap12 3' sgRNA 2	GAGCGACAGAATCCCCTCGG
CRISPRi sgRNAs	RLTR13D6 sgRNA 1	TAGAGACAGTGAAACTAATT
	RLTR13D6 sgRNA 2	TATTGTTAAACCCACCACCA
	RLTR13D6 sgRNA 3	GTGAAGAAACCTGTCTCAGG
	RLTR13D6 sgRNA 4	GGAATGTATACATCAAAAGA
	RLTR13D6 sgRNA 5	AGTGAAGAAACCTGTCTCAG
	RLTR13D6 sgRNA 6	CTAGTGAAGAAACCTGTCTC
	RLTR13D6 sgRNA 7	GTGAAGAAACCTGTCTCAGG
	RLTR13D6 sgRNA 8	CTGAGACAGGTTTCTTCACT
